## Supplementary material for "Genomic and phenotypic insights into the expanding phylogenetic landscape of the *Cryptococcus* genus": S1 Table

### Sheet: S1 Table
S1 Table. List of Cryptococcus isolates used in this study and summary of genome assembly statistics and other genomic features.
(I)	(II)	Species a	Isolatea	Other culture collection No.	Lineage	Clade	locus_tagb	Assembly Size (bp)c	ctgs	chrs.d	% GC	Genes	Proteins	tRNAs	Isolated from	Genome reference
		Cryptococcus neoformans	H99		VNI	A	CNAG	18891193	14	14	48.23	7110	6962	144	Clinical	Yadav V, et al. 2020. Proc Natl Acad Sci U S A, 117:7917-7928
		Cryptococcus neoformans	125.91		VNI	A	AAG662	19085568	14	14	48.221	6818	6676	142	Clinical, Tanzania	Coelho MA, David-Palma M, et al. 2025. PLOS Biol. 23:e3003417. doi: 10.1371/journal.pbio.3003417
		Cryptococcus neoformans	Ftc555-1		VNBI	A	V8H19	18986351	14	14	48.2184	6736	6596	140	Environmental, Mopane tree, Francistown, Botswana	Coelho MA, David-Palma M, et al. 2025. PLOS Biol. 23:e3003417. doi: 10.1371/journal.pbio.3003417
		Cryptococcus neoformans	Bt22		VNBI	A	V5N57	18974047	14	14	48.2358	6796	6656	140	Clinical, Botswana, AIDS/HIV+, CSF	Coelho MA, David-Palma M, et al. 2025. PLOS Biol. 23:e3003417. doi: 10.1371/journal.pbio.3003417
		Cryptococcus neoformans	Bt206		VNBII	A	AAG711	19212430	14	14	48.3288	6807	6666	141	Clinical, AIDS/HIV+, CSF, Botswana	Coelho MA, David-Palma M, et al. 2025. PLOS Biol. 23:e3003417. doi: 10.1371/journal.pbio.3003417
		Cryptococcus neoformans	Bt1		VNBII	A	V5796	18969699	14	14	48.2805	6803	6663	140	Clinical, AIDS/HIV+, CSF, Botswana	Coelho MA, David-Palma M, et al. 2025. PLOS Biol. 23:e3003417. doi: 10.1371/journal.pbio.3003417
		Cryptococcus neoformans	PMHc1023.ENR		VNII	A	PM1023*	18890083	15	14***	48.1654	6808	6663	145	Clinical, AIDS/HIV+, CSF, Botswana	Catania S, et al. 2020. Cell, 180:263-277.e20
		Cryptococcus neoformans	T4		VNII	A	AAGT97	18771257	14	14	48.1736	6728	6583	145	Environmental, oak tree, USA	Coelho MA, David-Palma M, et al. 2025. PLOS Biol. 23:e3003417. doi: 10.1371/journal.pbio.3003417
		Cryptococcus deneoformans	NIH12		VNIV	A	V5N60	19510339	14	14	48.6368	6630	6487	143	Clinical, from a patient with osteomyelitis, USA	Coelho MA, David-Palma M, et al. 2025. PLOS Biol. 23:e3003417. doi: 10.1371/journal.pbio.3003417
		Cryptococcus deneoformans	NIH433		VNIV	A	V5N66	19261513	14	14	48.5645	6680	6542	138	Environmental, from pigeon droppings, Denmark	Coelho MA, David-Palma M, et al. 2025. PLOS Biol. 23:e3003417. doi: 10.1371/journal.pbio.3003417
		Cryptococcus bacillisporus	CA1280		VGIII	A	I312	17825526	14	14	48.01	6809	6696	108	Clinical	Coelho MA, David-Palma M, et al. 2024. PLoS Biol. 22:e3002682 ; Loftus BJ, et al. 2005. Science 307:1321-4
		Cryptococcus bacillisporus	CA1873		VGIII	A	I314	17656259	14	14	48.0018	6749	6635	107	Clinical	Coelho MA, David-Palma M, et al. 2025. PLOS Biol. 23:e3003417. doi: 10.1371/journal.pbio.3003417
		Cryptococcus decagattii	7685027		VGVI	A	IAS62	17768546	14	14	47.81	6672	6558	107	Clinical / Immunosuppressed, California (provided by R. Larsen, USC)	Coelho MA, David-Palma M, et al. 2024. PLoS Biol. 22:e3002682 ; Loftus BJ, et al. 2005. Science 307:1321-4
		Cryptococcus decagattii	CBS11687		VGVI	A	V5J33	17824630	14	14	47.7216	6373	6231	142	Clinical, HIV+ male patient from Mexico, Barcelona, Spain	Coelho MA, David-Palma M, et al. 2025. PLOS Biol. 23:e3003417. doi: 10.1371/journal.pbio.3003417
		Cryptococcus gattii	WM276		VGI	A	IAS59	18044915	14	14	47.89	6754	6643	105	Environmental, plant, from debris of Eucalyptus tereticornis, New South Wales, Mt Annan National Park, Australia	Coelho MA, David-Palma M, et al. 2024. PLoS Biol. 22:e3002682 ; Loftus BJ, et al. 2005. Science 307:1321-4
		Cryptococcus gattii	E566		VGI	A	V5J25	18013955	14	14	47.902	6476	6333	143	Environmental, plant, Eucalyptus camaldulensis, Renmark, South Australia	Coelho MA, David-Palma M, et al. 2025. PLOS Biol. 23:e3003417. doi: 10.1371/journal.pbio.3003417
		Cryptococcus tetragattii	IND107		VGIV	A	I308	17799622	15	14**	47.9	6807	6646	153	Clinical	Coelho MA, David-Palma M, et al. 2024. PLoS Biol. 22:e3002682 ; Loftus BJ, et al. 2005. Science 307:1321-4
		Cryptococcus tetragattii	CBS11718		VGIV	A	V5J30	17839390	14	14	47.9646	6487	6345	142	Clinical, cerebrospinal fluid (CSF) of HIV+ patient, Blantyre, Malawi	Coelho MA, David-Palma M, et al. 2025. PLOS Biol. 23:e3003417. doi: 10.1371/journal.pbio.3003417
N		Cryptococcus hyracis sp. nov.	MF34T	DSM 117690HT	VGV	A	D1P53	17886378	15	14**	47.89	6581	6467	108	Miombo tree hole, Mutinondo wilderness area, Zambia, Africa	Farrer RA, et al. 2019. mBio, 10:e02306-19
N		Cryptococcus hyracis sp. nov.	MF13		VGV	A	MF13A*	17109655	548	–	47.8835	6202	6046	156	Hyrax midden, Mupata Hill, Zambia, Africa	Farrer RA, et al. 2019. mBio, 10:e02306-19
		Cryptococcus deuterogattii	R265		VGII	A	CNBG	17550122	14	14	47.83	6552	6408	144	Clinical, human, from bronchial wash of male patient, Duncan, British Columbia, Canada	Ferrareze PAG, et al. 2021. G3, 11:jkaa070.
		Cryptococcus deuterogattii	CBS10090		VGII	A	V5J17	17528100	14	14	47.8375	6403	6260	143	Clinical, human, immunocompromised 26y female, corticosteroid and cytotoxic drug administration since 1996, Athens, Greece	Coelho MA, David-Palma M, et al. 2025. PLOS Biol. 23:e3003417. doi: 10.1371/journal.pbio.3003417
		Cryptococcus depauperatus	CBS7841			B	L203	16179376	8	8	44.8	6456	6342	98	Dead spider, Mississauga, Ontario, Canada	Passer AR, Clancey SA, et al. 2022. eLife, 11:e79114.
		Cryptococcus depauperatus	CBS7855			B	L204	16328170	8	8	44.8078	6443	6329	98	surface of colony of Verticillium lecanii, from dead caterpillar of Carpocapsa pomonella, Eastern Bohemia, Holovousy, Czech Republic	Passer AR, Clancey SA, et al. 2022. eLife, 11:e79114.
N		Cryptococcus cederbergensis sp. nov.	CMW60451HT			B	V5J38	17670646	13	13	51.1821	6370	6255	115	From beetles that inhabits Widdringtonia wallichii, Cederberg Mountains, South Africa	Coelho MA, David-Palma M, et al. 2025. PLOS Biol. 23:e3003417. doi: 10.1371/journal.pbio.3003417
		Cryptococcus amylolentus	CBS6039			C	L202	20254996	14	14	53.36	8497	8249	197	Frass of larvae of Enneadesmus forficulus (buprestid beetle), in Dombeya rotundifolia, Transvaal, South Africa	Sun S, et al. 2017. PLOS Biol, 15:e2002527.
		Cryptococcus amylolentus	CBS6273			C	I350	20280838	18	14	53.1736	8408	8176	180	Frass of Sinoxylon ruficorne in Dichrostachys cinerea, Transvaal, South Africa	Sun S, et al. 2017. PLOS Biol, 15:e2002527.
		Cryptococcus floricola	DSM27421			C	D9759	21699837	15	14***	53.52	8364	8182	134	Floral nectar, Echium leucophaeum, Canary Islands, Tenerife, Anaga mountain region, Chamorga, Spain	Passer AR, Coelho MA, et al. 2019. mBio, 10:e00764-19.
		Cryptococcus wingfieldii	CBS7118			C	D9760	20813371	14	14	53.46	8098	7917	135	Frass of scolytid beetles, in Olea europea subsp. Africana, near Stellenbosch, South Africa	Passer AR, Coelho MA, et al. 2019. mBio, 10:e00764-19.
N		Cryptococcus maquisensis sp. nov.	OR849	DSM 104548HT		C	IAR50	19153593	14	14	53.4	7623	7439	136	Soil in Portugal, Setubal municipality, Parque Natural da Arrábida, Pedreira do Jaspe	Coelho MA, David-Palma M, et al. 2024. PLoS Biol. 22:e3002682 ; Yurkov AM, et al. 2016. FEMS Yeast Res, 16:fov103.
N		Cryptococcus porticicola sp. nov.	DSM111204	KBP Y-6370 VKM Y-3517		D	V3C46	19050541	9	9	59.2459	6635	6540	95	Gallery of Ips typographus (European spruce bark beetle), in the vicinity of Nakipelovo village, Moscow region, Russia	This study
N		Cryptococcus porticicola sp. nov.	DSM111205	KBP Y-6556 VKM Y-3589		D	V3C47	18571178	306	–	59.3069	6683	6586	97	Gallery of Ips typographus (European spruce bark beetle), in the vicinity of Gzhel village, Moscow region, Russia	This study
N		Cryptococcus porticicola sp. nov.	DSM108351T	KBP Y-6209HT VKM Y-3025		D	V3C44	18917126	9	9	59.2411	6649	6553	96	Gallery of Dendroctonus micans (great spruce bark beetle), in the vicinity of Zvenigorod town, Moscow region, Russia	Coelho MA, David-Palma M, et al. 2025. PLOS Biol. 23:e3003417. doi: 10.1371/journal.pbio.3003417
N		Cryptococcus porticicola sp. nov.	DSM108352	KBP Y-6300 VKM Y-3027		D	V3C45	19095489	9	9	59.2312	6733	6638	95	Gallery of Dendroctonus micans (great spruce bark beetle), in the vicinity of Dmitrov town, Moscow region, Russia	This study
N		Cryptococcus porticicola sp. nov.	NCYC1536	CCUG 11125 DSM 117691		D	V3C42	18925155	9	9	59.2414	6736	6641	95	Larval guts of Ips typographus (European spruce bark beetle), Göteborg, Sweden.	Coelho MA, David-Palma M, et al. 2025. PLOS Biol. 23:e3003417. doi: 10.1371/journal.pbio.3003417
N		Cryptococcus porticicola sp. nov.	DSM117830	CCF 6641		D	VH57BW*	18765922	295	–	59.2421	6716	6601	115	Larval guts of Ips typographus (European spruce bark beetle), collected from spruce, Nižbor, Czech Republic	This study
N		Cryptococcus ficicola sp. nov.	DSM109063T	DBVPG 10121HT		D	V3C48	21878067	8	8	58.2211	7329	7228	101	Fig fruit, Umbria, Italy	Coelho MA, David-Palma M, et al. 2025. PLOS Biol. 23:e3003417. doi: 10.1371/journal.pbio.3003417
N		Cryptococcus jaspeensis sp. nov.	OR918T	DSM 104549HT		D	IAT38	24520542	7	7	58.04	8459	8376	59	Soil in Portugal, Setubal municipality, Parque Natural da Arrábida, Pedreira do Jaspe	Coelho MA, David-Palma M, et al. 2024. PLoS Biol. 22:e3002682 ; Yurkov AM, et al. 2016. FEMS Yeast Res, 16:fov103.
		Kwoniella shandongensis	CBS12478			outgroup	CI109	21305292	14	14	49.88	7420	7349	41	Apple orchard soil, Tai'ian, Shandong, China	Coelho MA, David-Palma M, et al. 2024. PLoS Biol. 22:e3002682
Notes:
(I)	N	Strains representing newly described species in this study
(II)		Strains sequenced in this study
		Strains sequenced in previous studies
a Isolate
	T	Type strain
b Locus_tag IDs
	*	locus_tag ID for internal use only as no locus_tag ID was assigned to this project when submitted to NCBI by other authors.
c Nuclear genome size only; the mitochondrial genome was not assembled in this study.
d Total number of chromosomes:
	**	indicate cases where two of the contigs corresponding to a single chromosome are broken at the rDNA array;
	***	indicate cases where two of the contigs corresponding to a single chromosome are broken at the centromere;
	–	draft genome assemblies
