## Supplementary material for "Genomic and phenotypic insights into the expanding phylogenetic landscape of the *Cryptococcus* genus": S3 Table

### Sheet: S3 Table - index
S3 Table. rRNA gene analysis and statistical tests
	Sheet S3A -	Genome-wide summary of rRNA gene counts.
	Sheet S3B -	Genome-wide summary of 5S rRNA gene counts.
	Sheet S3C -	Chromosomal distribution of 5S rRNA genes, observed vs. expected.
	Sheet S3D -	Chromosomal enrichment of 5S rRNA genes and statistics
	Sheet S3E -	Summary of 5S gene localization relative to subtelomeric regions.

### Sheet: S3A
S3A. Genome-wide summary of rRNA gene counts. Total number of 5S, 5.8S, 18S, and 28S rRNA genes identified per genome. Includes counts of full canonical clusters (28S–5.8S–18S ± 5S) and singleton or dispersed copies.
Strain	Gene	Count
Cryptococcus_porticicola_DSM111204	18S	8
Cryptococcus_porticicola_DSM111204	28S	9
Cryptococcus_porticicola_DSM111204	5.8S	8
Cryptococcus_porticicola_DSM111204	5S	21
Cryptococcus_porticicola_DSM111204	rDNA_Cluster_28S-5.8S-18S	8
Cryptococcus_porticicola_DSM111204	rDNA_Cluster_28S-5.8S-18S-5S	0
Cryptococcus_jaspeensis_OR918	18S	6
Cryptococcus_jaspeensis_OR918	28S	6
Cryptococcus_jaspeensis_OR918	5.8S	6
Cryptococcus_jaspeensis_OR918	5S	13
Cryptococcus_jaspeensis_OR918	rDNA_Cluster_28S-5.8S-18S	5
Cryptococcus_jaspeensis_OR918	rDNA_Cluster_28S-5.8S-18S-5S	1
Cryptococcus_ficicola_DSM109063	18S	3
Cryptococcus_ficicola_DSM109063	28S	4
Cryptococcus_ficicola_DSM109063	5.8S	3
Cryptococcus_ficicola_DSM109063	5S	36
Cryptococcus_ficicola_DSM109063	rDNA_Cluster_28S-5.8S-18S	3
Cryptococcus_ficicola_DSM109063	rDNA_Cluster_28S-5.8S-18S-5S	0
Cryptococcus_porticicola_NCYC1536	18S	9
Cryptococcus_porticicola_NCYC1536	28S	9
Cryptococcus_porticicola_NCYC1536	5.8S	9
Cryptococcus_porticicola_NCYC1536	5S	20
Cryptococcus_porticicola_NCYC1536	rDNA_Cluster_28S-5.8S-18S	9
Cryptococcus_porticicola_NCYC1536	rDNA_Cluster_28S-5.8S-18S-5S	0
Cryptococcus_neoformans_H99-1	18S	3
Cryptococcus_neoformans_H99-1	28S	4
Cryptococcus_neoformans_H99-1	5.8S	4
Cryptococcus_neoformans_H99-1	5S	4
Cryptococcus_neoformans_H99-1	rDNA_Cluster_28S-5.8S-18S	3
Cryptococcus_neoformans_H99-1	rDNA_Cluster_28S-5.8S-18S-5S	0
Cryptococcus_cederbergensis_CMW60451	18S	5
Cryptococcus_cederbergensis_CMW60451	28S	4
Cryptococcus_cederbergensis_CMW60451	5.8S	4
Cryptococcus_cederbergensis_CMW60451	5S	34
Cryptococcus_cederbergensis_CMW60451	rDNA_Cluster_28S-5.8S-18S	4
Cryptococcus_cederbergensis_CMW60451	rDNA_Cluster_28S-5.8S-18S-5S	0
Cryptococcus_bacillisporus_CA1280	18S	5
Cryptococcus_bacillisporus_CA1280	28S	5
Cryptococcus_bacillisporus_CA1280	5.8S	5
Cryptococcus_bacillisporus_CA1280	5S	5
Cryptococcus_bacillisporus_CA1280	rDNA_Cluster_28S-5.8S-18S	1
Cryptococcus_bacillisporus_CA1280	rDNA_Cluster_28S-5.8S-18S-5S	4
Cryptococcus_wingfieldii_CBS7118	18S	8
Cryptococcus_wingfieldii_CBS7118	28S	8
Cryptococcus_wingfieldii_CBS7118	5.8S	8
Cryptococcus_wingfieldii_CBS7118	5S	44
Cryptococcus_wingfieldii_CBS7118	rDNA_Cluster_28S-5.8S-18S	8
Cryptococcus_wingfieldii_CBS7118	rDNA_Cluster_28S-5.8S-18S-5S	0
Cryptococcus_hyraxicus_MF34	18S	5
Cryptococcus_hyraxicus_MF34	28S	6
Cryptococcus_hyraxicus_MF34	5.8S	6
Cryptococcus_hyraxicus_MF34	5S	6
Cryptococcus_hyraxicus_MF34	rDNA_Cluster_28S-5.8S-18S	0
Cryptococcus_hyraxicus_MF34	rDNA_Cluster_28S-5.8S-18S-5S	5
Cryptococcus_decagattii_7685027	18S	5
Cryptococcus_decagattii_7685027	28S	6
Cryptococcus_decagattii_7685027	5.8S	6
Cryptococcus_decagattii_7685027	5S	7
Cryptococcus_decagattii_7685027	rDNA_Cluster_28S-5.8S-18S	5
Cryptococcus_decagattii_7685027	rDNA_Cluster_28S-5.8S-18S-5S	0
Cryptococcus_deuterogattii_R265	18S	3
Cryptococcus_deuterogattii_R265	28S	5
Cryptococcus_deuterogattii_R265	5.8S	3
Cryptococcus_deuterogattii_R265	5S	6
Cryptococcus_deuterogattii_R265	rDNA_Cluster_28S-5.8S-18S	0
Cryptococcus_deuterogattii_R265	rDNA_Cluster_28S-5.8S-18S-5S	3
Cryptococcus_depauperatus_CBS7841	18S	6
Cryptococcus_depauperatus_CBS7841	28S	6
Cryptococcus_depauperatus_CBS7841	5.8S	6
Cryptococcus_depauperatus_CBS7841	5S	21
Cryptococcus_depauperatus_CBS7841	rDNA_Cluster_28S-5.8S-18S	6
Cryptococcus_depauperatus_CBS7841	rDNA_Cluster_28S-5.8S-18S-5S	0
Cryptococcus_porticicola_DSM108351	18S	9
Cryptococcus_porticicola_DSM108351	28S	9
Cryptococcus_porticicola_DSM108351	5.8S	9
Cryptococcus_porticicola_DSM108351	5S	20
Cryptococcus_porticicola_DSM108351	rDNA_Cluster_28S-5.8S-18S	9
Cryptococcus_porticicola_DSM108351	rDNA_Cluster_28S-5.8S-18S-5S	0
Cryptococcus_floricola_DSM27421	18S	10
Cryptococcus_floricola_DSM27421	28S	10
Cryptococcus_floricola_DSM27421	5.8S	10
Cryptococcus_floricola_DSM27421	5S	47
Cryptococcus_floricola_DSM27421	rDNA_Cluster_28S-5.8S-18S	10
Cryptococcus_floricola_DSM27421	rDNA_Cluster_28S-5.8S-18S-5S	0
Cryptococcus_depauperatus_CBS7855	18S	6
Cryptococcus_depauperatus_CBS7855	28S	6
Cryptococcus_depauperatus_CBS7855	5.8S	6
Cryptococcus_depauperatus_CBS7855	5S	21
Cryptococcus_depauperatus_CBS7855	rDNA_Cluster_28S-5.8S-18S	6
Cryptococcus_depauperatus_CBS7855	rDNA_Cluster_28S-5.8S-18S-5S	0
Cryptococcus_porticicola_DSM108352	18S	12
Cryptococcus_porticicola_DSM108352	28S	14
Cryptococcus_porticicola_DSM108352	5.8S	12
Cryptococcus_porticicola_DSM108352	5S	21
Cryptococcus_porticicola_DSM108352	rDNA_Cluster_28S-5.8S-18S	12
Cryptococcus_porticicola_DSM108352	rDNA_Cluster_28S-5.8S-18S-5S	0
Cryptococcus_deneoformans_NIH12	18S	8
Cryptococcus_deneoformans_NIH12	28S	8
Cryptococcus_deneoformans_NIH12	5.8S	8
Cryptococcus_deneoformans_NIH12	5S	9
Cryptococcus_deneoformans_NIH12	rDNA_Cluster_28S-5.8S-18S	8
Cryptococcus_deneoformans_NIH12	rDNA_Cluster_28S-5.8S-18S-5S	0
Cryptococcus_amylolentus_CBS6039	18S	1
Cryptococcus_amylolentus_CBS6039	28S	1
Cryptococcus_amylolentus_CBS6039	5S	51
Cryptococcus_amylolentus_CBS6039	rDNA_Cluster_28S-5.8S-18S	0
Cryptococcus_amylolentus_CBS6039	rDNA_Cluster_28S-5.8S-18S-5S	0
Cryptococcus_tetragattii_CBS11718	18S	2
Cryptococcus_tetragattii_CBS11718	28S	3
Cryptococcus_tetragattii_CBS11718	5.8S	2
Cryptococcus_tetragattii_CBS11718	5S	4
Cryptococcus_tetragattii_CBS11718	rDNA_Cluster_28S-5.8S-18S	2
Cryptococcus_tetragattii_CBS11718	rDNA_Cluster_28S-5.8S-18S-5S	0
Cryptococcus_gattii_WM276	18S	6
Cryptococcus_gattii_WM276	28S	5
Cryptococcus_gattii_WM276	5.8S	5
Cryptococcus_gattii_WM276	5S	6
Cryptococcus_gattii_WM276	rDNA_Cluster_28S-5.8S-18S	1
Cryptococcus_gattii_WM276	rDNA_Cluster_28S-5.8S-18S-5S	4
Cryptococcus_maquisensis_OR849	18S	4
Cryptococcus_maquisensis_OR849	28S	4
Cryptococcus_maquisensis_OR849	5.8S	4
Cryptococcus_maquisensis_OR849	5S	49
Cryptococcus_maquisensis_OR849	rDNA_Cluster_28S-5.8S-18S	4
Cryptococcus_maquisensis_OR849	rDNA_Cluster_28S-5.8S-18S-5S	0

### Sheet: S3B
S3B. Genome-wide summary of 5S rRNA gene counts.
Clade	Strain	Contig	5S_Count
A	Cryptococcus_neoformans_H99	chr_2	4
A	Cryptococcus_deneoformans_NIH12	chr_2	9
A	Cryptococcus_bacillisporus_CA1280	chr_4	4
A	Cryptococcus_bacillisporus_CA1280	chr_2	1
A	Cryptococcus_decagattii_7685027	chr_5	6
A	Cryptococcus_decagattii_7685027	chr_3	1
A	Cryptococcus_gattii_WM276	chr_4	5
A	Cryptococcus_gattii_WM276	chr_2	1
A	Cryptococcus_hyracis_MF34	VHDQ01000015.1	3
A	Cryptococcus_hyracis_MF34	VHDQ01000014.1	2
A	Cryptococcus_hyracis_MF34	VHDQ01000007.1	1
A	Cryptococcus_tetragattii_CBS11718	chr_4	3
A	Cryptococcus_tetragattii_CBS11718	chr_2	1
A	Cryptococcus_deuterogattii_R265	CP025762.1	5
A	Cryptococcus_deuterogattii_R265	CP025761.1	1
B	Cryptococcus_depauperatus_CBS7841	chr_1	7
B	Cryptococcus_depauperatus_CBS7841	chr_2	3
B	Cryptococcus_depauperatus_CBS7841	chr_5	3
B	Cryptococcus_depauperatus_CBS7841	chr_7	3
B	Cryptococcus_depauperatus_CBS7841	chr_3	2
B	Cryptococcus_depauperatus_CBS7841	chr_4	2
B	Cryptococcus_depauperatus_CBS7841	chr_8	1
B	Cryptococcus_depauperatus_CBS7855	chr_1	7
B	Cryptococcus_depauperatus_CBS7855	chr_2	3
B	Cryptococcus_depauperatus_CBS7855	chr_5	3
B	Cryptococcus_depauperatus_CBS7855	chr_7	3
B	Cryptococcus_depauperatus_CBS7855	chr_3	2
B	Cryptococcus_depauperatus_CBS7855	chr_4	2
B	Cryptococcus_depauperatus_CBS7855	chr_8	1
B	Cryptococcus_cederbergensis_CMW60451	chr_7	9
B	Cryptococcus_cederbergensis_CMW60451	chr_13	8
B	Cryptococcus_cederbergensis_CMW60451	chr_3	4
B	Cryptococcus_cederbergensis_CMW60451	chr_1	3
B	Cryptococcus_cederbergensis_CMW60451	chr_9	3
B	Cryptococcus_cederbergensis_CMW60451	chr_10	2
B	Cryptococcus_cederbergensis_CMW60451	chr_5	2
B	Cryptococcus_cederbergensis_CMW60451	chr_2	1
B	Cryptococcus_cederbergensis_CMW60451	chr_11	1
B	Cryptococcus_cederbergensis_CMW60451	chr_12	1
C	Cryptococcus_floricola_DSM27421	RRZH01000010.1	24
C	Cryptococcus_floricola_DSM27421	RRZH01000002.1	4
C	Cryptococcus_floricola_DSM27421	RRZH01000005.1	3
C	Cryptococcus_floricola_DSM27421	RRZH01000004.1	3
C	Cryptococcus_floricola_DSM27421	RRZH01000014.1	3
C	Cryptococcus_floricola_DSM27421	RRZH01000001.1	2
C	Cryptococcus_floricola_DSM27421	RRZH01000013.1	2
C	Cryptococcus_floricola_DSM27421	RRZH01000009.1	2
C	Cryptococcus_floricola_DSM27421	RRZH01000003.1	1
C	Cryptococcus_floricola_DSM27421	RRZH01000006.1	1
C	Cryptococcus_floricola_DSM27421	RRZH01000007.1	1
C	Cryptococcus_floricola_DSM27421	RRZH01000011.1	1
C	Cryptococcus_wingfieldii_CBS7118	CP034270.1	23
C	Cryptococcus_wingfieldii_CBS7118	CP034265.1	4
C	Cryptococcus_wingfieldii_CBS7118	CP034262.1	3
C	Cryptococcus_wingfieldii_CBS7118	CP034264.1	2
C	Cryptococcus_wingfieldii_CBS7118	CP034272.1	2
C	Cryptococcus_wingfieldii_CBS7118	CP034273.1	2
C	Cryptococcus_wingfieldii_CBS7118	CP034271.1	2
C	Cryptococcus_wingfieldii_CBS7118	CP034268.1	2
C	Cryptococcus_wingfieldii_CBS7118	CP034263.1	1
C	Cryptococcus_wingfieldii_CBS7118	CP034261.1	1
C	Cryptococcus_wingfieldii_CBS7118	CP034267.1	1
C	Cryptococcus_wingfieldii_CBS7118	CP034266.1	1
C	Cryptococcus_amylolentus_CBS6039	NW_017566895.1	26
C	Cryptococcus_amylolentus_CBS6039	NW_017566887.1	4
C	Cryptococcus_amylolentus_CBS6039	NW_017566891.1	4
C	Cryptococcus_amylolentus_CBS6039	NW_017566899.1	3
C	Cryptococcus_amylolentus_CBS6039	NW_017566890.1	2
C	Cryptococcus_amylolentus_CBS6039	NW_017566889.1	2
C	Cryptococcus_amylolentus_CBS6039	NW_017566888.1	2
C	Cryptococcus_amylolentus_CBS6039	NW_017566892.1	2
C	Cryptococcus_amylolentus_CBS6039	NW_017566897.1	2
C	Cryptococcus_amylolentus_CBS6039	NW_017566894.1	2
C	Cryptococcus_amylolentus_CBS6039	NW_017566893.1	1
C	Cryptococcus_amylolentus_CBS6039	NW_017566898.1	1
C	Cryptococcus_maquisensis_OR849	chr_10	18
C	Cryptococcus_maquisensis_OR849	chr_2	8
C	Cryptococcus_maquisensis_OR849	chr_5	4
C	Cryptococcus_maquisensis_OR849	chr_8	3
C	Cryptococcus_maquisensis_OR849	chr_9	3
C	Cryptococcus_maquisensis_OR849	chr_4	2
C	Cryptococcus_maquisensis_OR849	chr_1	2
C	Cryptococcus_maquisensis_OR849	chr_13	2
C	Cryptococcus_maquisensis_OR849	chr_7	2
C	Cryptococcus_maquisensis_OR849	chr_3	2
C	Cryptococcus_maquisensis_OR849	chr_6	2
C	Cryptococcus_maquisensis_OR849	chr_14	1
D	Cryptococcus_porticicola_DSM108352	chr_1	6
D	Cryptococcus_porticicola_DSM108352	chr_5	5
D	Cryptococcus_porticicola_DSM108352	chr_2	4
D	Cryptococcus_porticicola_DSM108352	chr_4	3
D	Cryptococcus_porticicola_DSM108352	chr_3	1
D	Cryptococcus_porticicola_DSM108352	chr_6	1
D	Cryptococcus_porticicola_DSM108352	chr_8	1
D	Cryptococcus_porticicola_DSM111204	chr_1	6
D	Cryptococcus_porticicola_DSM111204	chr_6	5
D	Cryptococcus_porticicola_DSM111204	chr_2	4
D	Cryptococcus_porticicola_DSM111204	chr_4	3
D	Cryptococcus_porticicola_DSM111204	chr_5	2
D	Cryptococcus_porticicola_DSM111204	chr_3	1
D	Cryptococcus_porticicola_DSM108351	chr_6	5
D	Cryptococcus_porticicola_DSM108351	chr_1	4
D	Cryptococcus_porticicola_DSM108351	chr_4	4
D	Cryptococcus_porticicola_DSM108351	chr_2	3
D	Cryptococcus_porticicola_DSM108351	chr_3	3
D	Cryptococcus_porticicola_DSM108351	chr_8	1
D	Cryptococcus_porticicola_NCYC1536	chr_6	5
D	Cryptococcus_porticicola_NCYC1536	chr_1	4
D	Cryptococcus_porticicola_NCYC1536	chr_4	4
D	Cryptococcus_porticicola_NCYC1536	chr_2	3
D	Cryptococcus_porticicola_NCYC1536	chr_3	3
D	Cryptococcus_porticicola_NCYC1536	chr_8	1
D	Cryptococcus_ficicola_DSM109063	chr_4	10
D	Cryptococcus_ficicola_DSM109063	chr_7	9
D	Cryptococcus_ficicola_DSM109063	chr_3	5
D	Cryptococcus_ficicola_DSM109063	chr_6	4
D	Cryptococcus_ficicola_DSM109063	chr_5	3
D	Cryptococcus_ficicola_DSM109063	chr_2	3
D	Cryptococcus_ficicola_DSM109063	chr_1	1
D	Cryptococcus_ficicola_DSM109063	chr_8	1
D	Cryptococcus_jaspeensis_OR918	chr_2	11
D	Cryptococcus_jaspeensis_OR918	chr_3	1
D	Cryptococcus_jaspeensis_OR918	chr_7	1

### Sheet: S3C
S3C. Chromosomal distribution of 5S rRNA genes, observed vs. expected.
Strain	Clade	Contig	Contig_Length	Observed_5S	Expected_5S	Raw_Residual	Standardized_Residual
Cryptococcus_cederbergensis_CMW60451	B	chr_9	1258656	3	3.14	-0.14	-0.08
Cryptococcus_cederbergensis_CMW60451	B	chr_3	1529966	4	3.82	0.18	0.09
Cryptococcus_cederbergensis_CMW60451	B	chr_2	1675834	1	4.18	-3.18	-1.56
Cryptococcus_cederbergensis_CMW60451	B	chr_10	1217436	2	3.04	-1.04	-0.6
Cryptococcus_cederbergensis_CMW60451	B	chr_13	984740	8	2.46	5.54	3.54
Cryptococcus_cederbergensis_CMW60451	B	chr_12	1030078	1	2.57	-1.57	-0.98
Cryptococcus_cederbergensis_CMW60451	B	chr_7	1277846	9	3.19	5.81	3.25
Cryptococcus_cederbergensis_CMW60451	B	chr_5	1426828	2	3.56	-1.56	-0.83
Cryptococcus_cederbergensis_CMW60451	B	chr_1	2069492	3	5.16	-2.16	-0.95
Cryptococcus_cederbergensis_CMW60451	B	chr_11	1156326	1	2.89	-1.89	-1.11
Cryptococcus_depauperatus_CBS7841	B	chr_4	2160883	2	3.09	-1.09	-0.62
Cryptococcus_depauperatus_CBS7841	B	chr_3	2462433	2	3.53	-1.53	-0.81
Cryptococcus_depauperatus_CBS7841	B	chr_7	1474230	3	2.11	0.89	0.61
Cryptococcus_depauperatus_CBS7841	B	chr_5	1561840	3	2.24	0.76	0.51
Cryptococcus_depauperatus_CBS7841	B	chr_8	1371048	1	1.96	-0.96	-0.69
Cryptococcus_depauperatus_CBS7841	B	chr_1	3151204	7	4.51	2.49	1.17
Cryptococcus_depauperatus_CBS7841	B	chr_2	2487610	3	3.56	-0.56	-0.3
Cryptococcus_depauperatus_CBS7855	B	chr_4	2236658	2	3.17	-1.17	-0.66
Cryptococcus_depauperatus_CBS7855	B	chr_3	2415856	2	3.42	-1.42	-0.77
Cryptococcus_depauperatus_CBS7855	B	chr_7	1462142	3	2.07	0.93	0.65
Cryptococcus_depauperatus_CBS7855	B	chr_5	1596142	3	2.26	0.74	0.49
Cryptococcus_depauperatus_CBS7855	B	chr_8	1387244	1	1.97	-0.97	-0.69
Cryptococcus_depauperatus_CBS7855	B	chr_1	3185839	7	4.51	2.49	1.17
Cryptococcus_depauperatus_CBS7855	B	chr_2	2540055	3	3.6	-0.6	-0.32
Cryptococcus_amylolentus_CBS6039	C	NW_017566898.1	1061032	1	2.97	-1.97	-1.14
Cryptococcus_amylolentus_CBS6039	C	NW_017566891.1	1576773	4	4.41	-0.41	-0.2
Cryptococcus_amylolentus_CBS6039	C	NW_017566895.1	1219259	26	3.41	22.59	12.22
Cryptococcus_amylolentus_CBS6039	C	NW_017566888.1	2220979	2	6.22	-4.22	-1.69
Cryptococcus_amylolentus_CBS6039	C	NW_017566894.1	1429001	2	4	-2	-1
Cryptococcus_amylolentus_CBS6039	C	NW_017566890.1	1608529	2	4.5	-2.5	-1.18
Cryptococcus_amylolentus_CBS6039	C	NW_017566893.1	1509211	1	4.23	-3.23	-1.57
Cryptococcus_amylolentus_CBS6039	C	NW_017566892.1	1545655	2	4.33	-2.33	-1.12
Cryptococcus_amylolentus_CBS6039	C	NW_017566897.1	1107941	2	3.1	-1.1	-0.63
Cryptococcus_amylolentus_CBS6039	C	NW_017566899.1	1002165	3	2.81	0.19	0.12
Cryptococcus_amylolentus_CBS6039	C	NW_017566887.1	2227464	4	6.24	-2.24	-0.9
Cryptococcus_amylolentus_CBS6039	C	NW_017566889.1	1707710	2	4.78	-2.78	-1.27
Cryptococcus_floricola_DSM27421	C	RRZH01000003.1	1744552	1	4.29	-3.29	-1.59
Cryptococcus_floricola_DSM27421	C	RRZH01000011.1	1291070	1	3.17	-2.17	-1.22
Cryptococcus_floricola_DSM27421	C	RRZH01000014.1	1096630	3	2.7	0.3	0.18
Cryptococcus_floricola_DSM27421	C	RRZH01000002.1	2368802	4	5.82	-1.82	-0.76
Cryptococcus_floricola_DSM27421	C	RRZH01000004.1	1715905	3	4.22	-1.22	-0.59
Cryptococcus_floricola_DSM27421	C	RRZH01000001.1	2374069	2	5.84	-3.84	-1.59
Cryptococcus_floricola_DSM27421	C	RRZH01000009.1	1470622	2	3.62	-1.62	-0.85
Cryptococcus_floricola_DSM27421	C	RRZH01000006.1	1629715	1	4.01	-3.01	-1.5
Cryptococcus_floricola_DSM27421	C	RRZH01000010.1	1393483	24	3.43	20.57	11.11
Cryptococcus_floricola_DSM27421	C	RRZH01000007.1	1135491	1	2.79	-1.79	-1.07
Cryptococcus_floricola_DSM27421	C	RRZH01000013.1	1222467	2	3.01	-1.01	-0.58
Cryptococcus_floricola_DSM27421	C	RRZH01000005.1	1670901	3	4.11	-1.11	-0.55
Cryptococcus_maquisensis_OR849	C	chr_4	1580408	2	4.51	-2.51	-1.18
Cryptococcus_maquisensis_OR849	C	chr_9	1109269	3	3.16	-0.16	-0.09
Cryptococcus_maquisensis_OR849	C	chr_3	1907520	2	5.44	-3.44	-1.48
Cryptococcus_maquisensis_OR849	C	chr_14	762481	1	2.18	-1.18	-0.8
Cryptococcus_maquisensis_OR849	C	chr_6	1474773	2	4.21	-2.21	-1.08
Cryptococcus_maquisensis_OR849	C	chr_10	1079453	18	3.08	14.92	8.5
Cryptococcus_maquisensis_OR849	C	chr_13	875485	2	2.5	-0.5	-0.32
Cryptococcus_maquisensis_OR849	C	chr_7	1436975	2	4.1	-2.1	-1.04
Cryptococcus_maquisensis_OR849	C	chr_5	1544423	4	4.41	-0.41	-0.19
Cryptococcus_maquisensis_OR849	C	chr_8	1124564	3	3.21	-0.21	-0.12
Cryptococcus_maquisensis_OR849	C	chr_1	2212545	2	6.31	-4.31	-1.72
Cryptococcus_maquisensis_OR849	C	chr_2	2066068	8	5.89	2.11	0.87
Cryptococcus_wingfieldii_CBS7118	C	CP034272.1	1161429	2	2.75	-0.75	-0.45
Cryptococcus_wingfieldii_CBS7118	C	CP034266.1	1575190	1	3.73	-2.73	-1.41
Cryptococcus_wingfieldii_CBS7118	C	CP034267.1	1480951	1	3.5	-2.5	-1.34
Cryptococcus_wingfieldii_CBS7118	C	CP034264.1	1672591	2	3.96	-1.96	-0.98
Cryptococcus_wingfieldii_CBS7118	C	CP034265.1	1601376	4	3.79	0.21	0.11
Cryptococcus_wingfieldii_CBS7118	C	CP034263.1	1689188	1	4	-3	-1.5
Cryptococcus_wingfieldii_CBS7118	C	CP034271.1	1180593	2	2.79	-0.79	-0.47
Cryptococcus_wingfieldii_CBS7118	C	CP034268.1	1477762	2	3.5	-1.5	-0.8
Cryptococcus_wingfieldii_CBS7118	C	CP034273.1	1112179	2	2.63	-0.63	-0.39
Cryptococcus_wingfieldii_CBS7118	C	CP034270.1	1183967	23	2.8	20.2	12.07
Cryptococcus_wingfieldii_CBS7118	C	CP034262.1	2197867	3	5.2	-2.2	-0.97
Cryptococcus_wingfieldii_CBS7118	C	CP034261.1	2260188	1	5.35	-4.35	-1.88
Cryptococcus_ficicola_DSM109063	D	chr_4	2938815	10	4.84	5.16	2.35
Cryptococcus_ficicola_DSM109063	D	chr_3	2948939	5	4.85	0.15	0.07
Cryptococcus_ficicola_DSM109063	D	chr_6	2427368	4	3.99	0.01	0
Cryptococcus_ficicola_DSM109063	D	chr_7	1805490	9	2.97	6.03	3.5
Cryptococcus_ficicola_DSM109063	D	chr_5	2629630	3	4.33	-1.33	-0.64
Cryptococcus_ficicola_DSM109063	D	chr_8	1577595	1	2.6	-1.6	-0.99
Cryptococcus_ficicola_DSM109063	D	chr_1	4594426	1	7.56	-6.56	-2.39
Cryptococcus_ficicola_DSM109063	D	chr_2	2955804	3	4.86	-1.86	-0.85
Cryptococcus_jaspeensis_OR918	D	chr_3	4020467	1	5.1	-4.1	-1.82
Cryptococcus_jaspeensis_OR918	D	chr_2	4459873	11	5.66	5.34	2.25
Cryptococcus_jaspeensis_OR918	D	chr_7	1770115	1	2.24	-1.24	-0.83
Cryptococcus_porticicola_DSM108351	D	chr_4	2372893	4	3.48	0.52	0.28
Cryptococcus_porticicola_DSM108351	D	chr_3	2487047	3	3.65	-0.65	-0.34
Cryptococcus_porticicola_DSM108351	D	chr_6	2150788	5	3.15	1.85	1.04
Cryptococcus_porticicola_DSM108351	D	chr_8	1310659	1	1.92	-0.92	-0.66
Cryptococcus_porticicola_DSM108351	D	chr_1	2792564	4	4.09	-0.09	-0.05
Cryptococcus_porticicola_DSM108351	D	chr_2	2527159	3	3.71	-0.71	-0.37
Cryptococcus_porticicola_DSM108352	D	chr_4	2290550	3	2.98	0.02	0.01
Cryptococcus_porticicola_DSM108352	D	chr_3	2347122	1	3.06	-2.06	-1.18
Cryptococcus_porticicola_DSM108352	D	chr_6	1820634	1	2.37	-1.37	-0.89
Cryptococcus_porticicola_DSM108352	D	chr_5	2186480	5	2.85	2.15	1.27
Cryptococcus_porticicola_DSM108352	D	chr_8	1304364	1	1.7	-0.7	-0.54
Cryptococcus_porticicola_DSM108352	D	chr_1	3770794	6	4.91	1.09	0.49
Cryptococcus_porticicola_DSM108352	D	chr_2	2399620	4	3.13	0.87	0.49
Cryptococcus_porticicola_DSM111204	D	chr_4	2288763	3	3.15	-0.15	-0.09
Cryptococcus_porticicola_DSM111204	D	chr_3	2336929	1	3.22	-2.22	-1.24
Cryptococcus_porticicola_DSM111204	D	chr_6	2158147	5	2.97	2.03	1.18
Cryptococcus_porticicola_DSM111204	D	chr_5	2274802	2	3.13	-1.13	-0.64
Cryptococcus_porticicola_DSM111204	D	chr_1	3790718	6	5.22	0.78	0.34
Cryptococcus_porticicola_DSM111204	D	chr_2	2395429	4	3.3	0.7	0.39
Cryptococcus_porticicola_NCYC1536	D	chr_4	2393495	4	3.5	0.5	0.27
Cryptococcus_porticicola_NCYC1536	D	chr_3	2487800	3	3.64	-0.64	-0.33
Cryptococcus_porticicola_NCYC1536	D	chr_6	2147838	5	3.14	1.86	1.05
Cryptococcus_porticicola_NCYC1536	D	chr_8	1293911	1	1.89	-0.89	-0.65
Cryptococcus_porticicola_NCYC1536	D	chr_1	2811517	4	4.11	-0.11	-0.05
Cryptococcus_porticicola_NCYC1536	D	chr_2	2550101	3	3.73	-0.73	-0.38

### Sheet: S3D
S3D. Chromosomal enrichment of 5S rRNA genes and statistics
Strain	Clade	Chi2	p_value	Conclusion
Cryptococcus_bacillisporus_CA1280	A			Only one contig with 5S, except one solo copy on chr 2
Cryptococcus_decagattii_7685027	A			Only one contig with 5S, except one solo copy on chr 3
Cryptococcus_deneoformans_NIH12	A			Only one contig with 5S
Cryptococcus_deuterogattii_R265	A			Only one contig with 5S, except one solo copy on chr 3
Cryptococcus_gattii_WM276	A			Only one contig with 5S, except one solo copy on chr 2
Cryptococcus_hyracis_MF34	A			Only one contig with 5S, except one solo copy on chr 2
Cryptococcus_neoformans_H99	A			Only one contig with 5S
Cryptococcus_tetragattii_CBS11718	A			Only one contig with 5S, except one solo copy on chr 2
Cryptococcus_cederbergensis_CMW60451	B	29.67	0.000499	Enriched
Cryptococcus_depauperatus_CBS7841	B	3.616	0.72845	Not enriched
Cryptococcus_depauperatus_CBS7855	B	3.624	0.727437	Not enriched
Cryptococcus_amylolentus_CBS6039	C	162.581	< 0.0001	Enriched
Cryptococcus_floricola_DSM27421	C	135.786	< 0.0001	Enriched
Cryptococcus_maquisensis_OR849	C	82.58	< 0.0001	Enriched
Cryptococcus_wingfieldii_CBS7118	C	158.312	< 0.0001	Enriched
Cryptococcus_ficicola_DSM109063	D	25.549	0.000606	Enriched
Cryptococcus_jaspeensis_OR918	D	9.034	0.010921	Enriched
Cryptococcus_porticicola_DSM108351	D	1.852	0.86917	Not enriched
Cryptococcus_porticicola_DSM108352	D	4.576	0.59919	Not enriched
Cryptococcus_porticicola_DSM111204	D	3.594	0.609202	Not enriched
Cryptococcus_porticicola_NCYC1536	D	1.851	0.869351	Not enriched

### Sheet: S3E
S3E. Summary of 5S gene localization relative to subtelomeric regions. Subtelomeric regions were defined as the first and last 2.5% of each chromosome, corresponding to 50 kb at each end of a 2 Mb chromosome. The midpoint of each 5S gene was used to determine whether it fell within these regions. The total subtelomeric space was calculated based on the genome’s chromosome count and sizes. Fisher’…
Strain	Clade	5S_Subtelomeric	5S_Total	Subtelomeric_bp	Genome_bp	p_value	Conclusion
Cryptococcus_deuterogattii_R265	A	0	6	877492	17550122	1	Not enriched
Cryptococcus_neoformans_H99-1	A	0	4	954482	19089897	1	Not enriched
Cryptococcus_jaspeensis_OR918	D	12	13	1226018	24520542	3.03e-15	Enriched
Cryptococcus_deneoformans_NIH12	A	0	9	975504	19510339	1	Not enriched
Cryptococcus_gattii_WM276	A	0	6	902232	18044915	1	Not enriched
Cryptococcus_amylolentus_CBS6039	Clade	2	51	1012738	20254996	0.731	Not enriched
Cryptococcus_porticicola_DSM108351	D	2	20	945848	18917126	0.264	Not enriched
Cryptococcus_depauperatus_CBS7841	B	0	21	808964	16179376	1	Not enriched
Cryptococcus_cederbergensis_CMW60451	B	0	34	883518	17670646	1	Not enriched
Cryptococcus_bacillisporus_CA1280	A	0	5	891260	17825526	1	Not enriched
Cryptococcus_depauperatus_CBS7855	B	0	21	816400	16328170	1	Not enriched
Cryptococcus_floricola_DSM27421	Clade	0	47	1084976	21699837	1	Not enriched
Cryptococcus_porticicola_DSM111204	D	2	21	952518	19050541	0.283	Not enriched
Cryptococcus_decagattii_7685027	A	0	7	888412	17768546	1	Not enriched
Cryptococcus_wingfieldii_CBS7118	Clade	1	44	1040652	20813371	0.895	Not enriched
Cryptococcus_maquisensis_OR849	Clade	4	49	957670	19153593	0.229	Not enriched
Cryptococcus_tetragattii_CBS11718	A	0	4	891954	17839390	1	Not enriched
Cryptococcus_hyracis_MF34	A	3	6	894300	17886378	0.00223	Enriched**
Cryptococcus_porticicola_DSM108352	D	3	21	954766	19095489	0.0849	Not enriched
Cryptococcus_porticicola_NCYC1536	D	2	20	946248	18925155	0.264	Not enriched
Cryptococcus_ficicola_DSM109063	D	32	36	1093896	21878067	1.12e-37	Enriched
**For C. hyracis, the subtelomeric enrichment test returned a significant result ("enriched") due to an assembly break at the rDNA array. In this genome, the array is positioned at the end of a contig, causing 5S rRNA genes to fall within the subtelomeric window by definition. This represents a technical artifact rather than true biological enrichment.
