## Supplementary material for "Genomic and phenotypic insights into the expanding phylogenetic landscape of the *Cryptococcus* genus": S6 Table

### Sheet: S6 Table
S6 Table. Genome sequencing and information on raw sequencing data generated in this study
	Sheet S6A -	Genome sequencing, assembly, polishing, and gene prediction/annotation approaches
	Sheet S6B -	NCBI accession numbers of each genome and raw read data generated in this study
	Sheet S6C -	NCBI accession numbers for ITS-LSU sequences

### Sheet: S6A
S6A. Genome sequencing, assembly, polishing and gene prediction approaches.
Species		Isolate	Illumina Seq	Oxford Nanopore Seq.							Assembly method			Polishing method with ONT data	Polishing method with Illumina data	Gene Prediction with BRAKER2 (modes)
			Platform	Platform	Barcode	# run id	No. runs	1D Ligation sequencing / Barcoding kits	Flow cell type	ONT data basecalling method	Assembler	Reads used	Cov.
	Cryptococcus porticicola	DSM111204	Illumina NovaSeq	MIN-101B (Mk1B)	NB04 / NB05	F	2	SQK-LSK109/EXP-NBD104	R9.4.1 (FLO-MIN106)	Dorado-0.4.2, dna_r9.4.1_e8_hac@v3.3_5mCG@v0.1	Canu-2.2, default	> 1 kb	50x	Medaka, r941_e81_hac_g514	Pilon-1.22, 4x	funannotate-1.8.9
	Cryptococcus porticicola	DSM108352	Illumina NovaSeq	MIN-101B (Mk1B)	NB02	F	2	SQK-LSK109/EXP-NBD104	R9.4.1 (FLO-MIN106)	Dorado-0.4.2, dna_r9.4.1_e8_hac@v3.3_5mCG@v0.1	Canu-2.2, default	> 2 kb	50x	Medaka, r941_e81_hac_g514	Pilon-1.22, 4x	funannotate-1.8.9
	Cryptococcus porticicola	DSM111205	Illumina NovaSeq	-	-	-	-	-	-	-	SPAdes v3.15.3	all	110x	-	-	funannotate-1.8.9
	Cryptococcus porticicola	DSM117830*	Illumina NextSeq	-	-	-	-	-	-	-	SPAdes v3.13.1	-	-	-	-	funannotate-1.8.9
Notes:
*The genome assembly of strain DSM117830 was retrived from NCBI: GCA_024271845.1 and subsequently annotated.

### Sheet: S6B
S6B. NCBI accession numbers of each genome and raw read data generated in this study and genomes/data obtained in previous studies.
Species	Isolate	Bioproject	BioSample	SRA		Reference
				ONT/PacBio	Illumina (WGS)
Cryptococcus porticicola	DSM111204	PRJNA1071656	SAMN39706866	SRR35626494	SRR35626495	this study
Cryptococcus porticicola	DSM108352	PRJNA1071655	SAMN39706860	SRR35626523	SRR35626524	this study
Cryptococcus porticicola	DSM111205	PRJNA1071661	SAMN39707050	-	SRR35626350	this study

### Sheet: S6C
S6B. NCBI accession numbers for ITS-LSU sequences
Species	Strain	Other culture collection No.	Accession No.
Cryptococcus neoformans	H99		PV828364
Cryptococcus deneoformans	JEC21		PV828365
Cryptococcus gattii	WM276		PV828366
Cryptococcus bacillisporus	CA1280		PV828367
Cryptococcus deuterogattii	R265		PV828368
Cryptococcus tetragattii	IND107		PV828369
Cryptococcus decagattii	7685027		PV828370
Cryptococcus hyracis sp. nov.	MF34		PV828371
Cryptococcus wingfieldii	CBS7118		PV828373
Cryptococcus amylolentus	CBS6273		PV828374
Cryptococcus amylolentus	CBS6039		PV828375
Cryptococcus floricola	DSM27421		PV828376
Cryptococcus maquisensis sp. nov.	OR849		PV828377
Cryptococcus cederbergensis sp. nov.	CMW60451		PV828378
Cryptococcus jaspeensis sp. nov.	OR918		PV828379
Cryptococcus ficicola sp. nov.	DBVPG10121		PV828380
Cryptococcus porticicola sp. nov.	NCYC1536	DSM117691 CCUG11125	PV828381
Cryptococcus porticicola sp. nov.	KBPY-6209	DSM108351 VKMY-3025	PV828382
Cryptococcus porticicola sp. nov.	KBPY-6370	DSM111204	PV828383
Cryptococcus porticicola sp. nov.	CCF6641	DSM117830	PV828384
Cryptococcus depauperatus	CBS7841		PV828385
Cryptococcus depauperatus	CBS7855		PV828386
